# Finding coarse and fine scale population structure in a coastal species: population demographics meets genomics

**DOI:** 10.1101/2022.02.15.480495

**Authors:** Diana Catarino, Per Erik Jorde, Lauren Rogers, Jon Albretsen, Marlene Jahnke, Marte Sodeland, Ida Mellerud, Carl Andre, Halvor Knutsen

## Abstract

Population genetic studies often focus on patterns at a regional scale and use spatially aggregated samples to draw inferences about population structure and drivers, potentially masking ecologically relevant population sub-structure and dynamics. In this study we use a multidisciplinary approach combining genomic, demographic, and habitat data with an oceanographic particle drift model, to unravel the patterns of genetic structure at different scales in the black goby (*Gobius niger*) along the Norwegian coast. Using a high-density sampling protocol, we observed restricted gene flow both at a surprisingly fine (kms) and large (100s km) scale. Our results showed a pattern of isolation by distance related to the level of exposure along the Skagerrak coast, where sheltered sampling stations had an overall level of genetic divergence about three times higher (*F*_ST_ =0.0046) than levels observed among exposed samples (*F*_ST_ =0.0015). These results were corroborated by demographic analyses which showed that population-fluctuations decrease in synchrony with distance at much smaller scales for sheltered samples (20 km) than for exposed sites (80 km), suggesting higher population connectivity among exposed sites. We also found a pronounced genetic discontinuity between populations along the Norwegian west and east coasts, with a sharp “break” around the southern tip of Norway, likely driven both by lack of habitat and by oceanographic features.
