## Supplementary Table S1 for "Finding coarse and fine scale population structure in a coastal species: population demographics meets genomics"

### Sheet: Sheet1
Supplementary Tabble S1. Information on stations used in the analyses performed for Black Goby; WC - West Coast; SK - Skagerrak
Station Nr	Latitude	Longitude	Genetic	Demoraphic Synchrony	Habitat	Oceangraphic drift model	Exposed/sheltered	OBS
1	58.0641	7.76406	YES	YES	YES	YES	Exposed	Beach Seine Station SK
2	58.0735	7.76899	NO	NO	NO	YES	Exposed	Beach Seine Station SK
3	58.078	7.78207	YES	YES	YES	YES	Exposed	Beach Seine Station SK
4	58.0717	7.77898	YES	YES	YES	YES	Exposed	Beach Seine Station SK
5	58.0638	7.77817	YES	YES	YES	YES	Exposed	Beach Seine Station SK
11	58.1585	8.03932	NO	NO	NO	YES	Exposed	Beach Seine Station SK
12	58.1875	8.04845	NO	YES	YES	YES	Sheltered	Beach Seine Station SK
13	58.1889	8.05064	NO	NO	NO	YES	Sheltered	Beach Seine Station SK
14	58.2079	8.0501	NO	YES	YES	YES	Sheltered	Beach Seine Station SK
15	58.1938	8.05798	NO	YES	YES	YES	Sheltered	Beach Seine Station SK
16	58.1804	8.08351	NO	YES	YES	YES	Sheltered	Beach Seine Station SK
17	58.1776	8.08089	NO	YES	YES	YES	Sheltered	Beach Seine Station SK
18	58.1507	8.05065	YES	YES	YES	YES	Exposed	Beach Seine Station SK
19	58.1501	8.04912	NO	YES	YES	YES	Exposed	Beach Seine Station SK
20	58.1437	8.05013	YES	YES	YES	YES	Exposed	Beach Seine Station SK
30	58.154	8.24143	NO	NO	NO	YES	Sheltered	Beach Seine Station SK
31	58.155	8.24315	YES	YES	YES	YES	Sheltered	Beach Seine Station SK
32	58.1552	8.24537	YES	YES	YES	YES	Sheltered	Beach Seine Station SK
33	58.2009	8.29963	YES	YES	YES	YES	Sheltered	Beach Seine Station SK
34	58.1997	8.28268	NO	NO	NO	YES	Sheltered	Beach Seine Station SK
35	58.1964	8.30629	NO	NO	NO	YES	Sheltered	Beach Seine Station SK
36	58.1969	8.27077	NO	YES	YES	YES	Sheltered	Beach Seine Station SK
37	58.1976	8.27135	NO	YES	YES	YES	Sheltered	Beach Seine Station SK
38	58.2041	8.27756	NO	NO	YES	YES	Sheltered	Beach Seine Station SK
39	58.2042	8.27801	YES	YES	YES	YES	Sheltered	Beach Seine Station SK
40	58.212	8.3011	NO	NO	NO	YES	Sheltered	Beach Seine Station SK
41	58.2064	8.30842	YES	YES	YES	YES	Sheltered	Beach Seine Station SK
42	58.2106	8.31043	NO	NO	NO	YES	Sheltered	Beach Seine Station SK
43	58.2	8.32704	NO	NO	NO	YES	Exposed	Beach Seine Station SK
44	58.1987	8.32447	NO	NO	NO	YES	Exposed	Beach Seine Station SK
53	58.1881	8.32322	NO	YES	YES	YES	Exposed	Beach Seine Station SK
56	58.2828	8.50932	YES	YES	YES	YES	Sheltered	Beach Seine Station SK
57	58.2804	8.50524	NO	YES	YES	YES	Sheltered	Beach Seine Station SK
58	58.3101	8.57206	NO	YES	YES	YES	Exposed	Beach Seine Station SK
59	58.3276	8.58427	YES	YES	YES	YES	Exposed	Beach Seine Station SK
60	58.3388	8.64182	NO	YES	YES	YES	Exposed	Beach Seine Station SK
62	58.4148	8.73978	NO	NO	YES	YES	Exposed	Beach Seine Station SK
65	58.4236	8.75342	NO	YES	YES	YES	Exposed	Beach Seine Station SK
66	58.4275	8.75246	NO	YES	YES	YES	Exposed	Beach Seine Station SK
67	58.4267	8.75352	NO	NO	NO	YES	Exposed	Beach Seine Station SK
68	58.4377	8.78282	NO	NO	NO	YES	Exposed	Beach Seine Station SK
81	58.6143	9.02311	NO	YES	YES	YES	Sheltered	Beach Seine Station SK
82	58.6143	9.02903	YES	YES	YES	YES	Sheltered	Beach Seine Station SK
83	58.6203	9.05622	YES	YES	YES	YES	Sheltered	Beach Seine Station SK
84	58.622	9.06251	NO	NO	NO	YES	Sheltered	Beach Seine Station SK
85	58.623	9.05822	YES	YES	YES	YES	Sheltered	Beach Seine Station SK
86	58.6254	9.10711	NO	YES	YES	YES	Sheltered	Beach Seine Station SK
91	58.6851	9.08221	NO	YES	YES	YES	Sheltered	Beach Seine Station SK
92	58.6858	9.08695	NO	YES	YES	YES	Sheltered	Beach Seine Station SK
93	58.6907	9.11919	NO	YES	YES	YES	Sheltered	Beach Seine Station SK
94	58.69	9.11977	NO	YES	YES	YES	Sheltered	Beach Seine Station SK
95	58.6976	9.15213	NO	YES	YES	YES	Sheltered	Beach Seine Station SK
96	58.7003	9.1502	NO	YES	YES	YES	Sheltered	Beach Seine Station SK
97	58.6928	9.18037	NO	YES	YES	YES	Sheltered	Beach Seine Station SK
98	58.6925	9.18452	NO	YES	YES	YES	Sheltered	Beach Seine Station SK
99	58.6925	9.18524	NO	NO	NO	YES	Sheltered	Beach Seine Station SK
110	58.7197	9.20081	NO	NO	NO	YES	Sheltered	Beach Seine Station SK
111	58.7215	9.20281	YES	YES	YES	YES	Sheltered	Beach Seine Station SK
112	58.7204	9.20228	NO	YES	YES	YES	Sheltered	Beach Seine Station SK
113	58.7268	9.06036	NO	YES	YES	YES	Sheltered	Beach Seine Station SK
114	58.7264	9.06146	NO	NO	NO	YES	Sheltered	Beach Seine Station SK
116	58.7479	9.08137	NO	YES	YES	YES	Sheltered	Beach Seine Station SK
121	58.7348	9.16719	NO	YES	YES	YES	Sheltered	Beach Seine Station SK
122	58.7353	9.16531	NO	YES	YES	YES	Sheltered	Beach Seine Station SK
126	58.7266	9.06466	NO	NO	NO	YES	Sheltered	Beach Seine Station SK
127	58.7264	9.06164	NO	NO	NO	YES	Sheltered	Beach Seine Station SK
128	58.7266	9.06293	NO	YES	YES	YES	Sheltered	Beach Seine Station SK
129	58.7284	9.15711	NO	NO	NO	YES	Sheltered	Beach Seine Station SK
130	58.7457	9.08288	NO	NO	NO	YES	Sheltered	Beach Seine Station SK
131	58.7464	9.07958	NO	NO	NO	YES	Sheltered	Beach Seine Station SK
132	58.728	9.15706	NO	NO	NO	YES	Sheltered	Beach Seine Station SK
141	58.7362	9.29328	YES	YES	YES	YES	Exposed	Beach Seine Station SK
142	58.736	9.29733	NO	YES	YES	YES	Exposed	Beach Seine Station SK
146	58.7367	9.31384	YES	YES	YES	YES	Exposed	Beach Seine Station SK
147	58.7459	9.31845	YES	YES	YES	YES	Exposed	Beach Seine Station SK
151	58.7967	9.38203	YES	YES	YES	YES	Sheltered	Beach Seine Station SK
152	58.8028	9.41023	YES	YES	YES	YES	Exposed	Beach Seine Station SK
153	58.8027	9.40974	NO	NO	NO	YES	Exposed	Beach Seine Station SK
155	58.8012	9.3823	NO	NO	NO	YES	Sheltered	Beach Seine Station SK
161	58.8345	9.31877	YES	YES	YES	YES	Sheltered	Beach Seine Station SK
162	58.8547	9.30044	NO	YES	YES	YES	Sheltered	Beach Seine Station SK
163	58.8799	9.31603	YES	YES	YES	YES	Sheltered	Beach Seine Station SK
164	58.8683	9.32713	NO	YES	YES	YES	Sheltered	Beach Seine Station SK
171	58.8991	9.42357	NO	YES	YES	YES	Sheltered	Beach Seine Station SK
172	58.9035	9.41004	NO	NO	NO	YES	Sheltered	Beach Seine Station SK
173	58.9056	9.41061	NO	NO	NO	YES	Sheltered	Beach Seine Station SK
174	58.9074	9.42259	NO	YES	YES	YES	Sheltered	Beach Seine Station SK
176	58.889	9.38288	NO	NO	NO	YES	Sheltered	Beach Seine Station SK
177	58.8869	9.38507	NO	NO	NO	YES	Sheltered	Beach Seine Station SK
178	58.888	9.38624	NO	NO	NO	YES	Sheltered	Beach Seine Station SK
179	58.8842	9.37997	NO	YES	YES	YES	Sheltered	Beach Seine Station SK
181	58.8978	9.46268	NO	NO	NO	YES	Sheltered	Beach Seine Station SK
182	58.8979	9.45795	NO	YES	YES	YES	Sheltered	Beach Seine Station SK
183	58.9018	9.45648	NO	NO	NO	YES	Sheltered	Beach Seine Station SK
184	58.9022	9.46111	NO	YES	YES	YES	Sheltered	Beach Seine Station SK
185	58.9073	9.47082	NO	YES	YES	YES	Sheltered	Beach Seine Station SK
191	59.1054	9.71542	NO	YES	YES	YES	Sheltered	Beach Seine Station SK
192	59.1055	9.71863	NO	YES	YES	YES	Sheltered	Beach Seine Station SK
193	59.0684	9.72411	NO	NO	NO	YES	Exposed	Beach Seine Station SK
194	59.0601	9.73103	YES	YES	YES	YES	Exposed	Beach Seine Station SK
195	59.0649	9.73223	NO	YES	YES	YES	Exposed	Beach Seine Station SK
196	59.0697	9.74432	NO	NO	NO	YES	Exposed	Beach Seine Station SK
197	59.0697	9.7445	NO	YES	YES	YES	Exposed	Beach Seine Station SK
198	59.0497	9.76002	NO	YES	YES	YES	Exposed	Beach Seine Station SK
199	59.0483	9.7623	NO	YES	YES	YES	Exposed	Beach Seine Station SK
200	59.0294	9.81101	NO	YES	YES	YES	Exposed	Beach Seine Station SK
201	59.0297	9.80993	YES	YES	YES	YES	Exposed	Beach Seine Station SK
202	59.03	9.8082	YES	YES	YES	YES	Exposed	Beach Seine Station SK
211	59.0787	10.2247	YES	YES	YES	YES	Exposed	Beach Seine Station SK
212	59.081	10.2214	NO	NO	NO	YES	Exposed	Beach Seine Station SK
213	59.0879	10.2273	YES	YES	YES	YES	Exposed	Beach Seine Station SK
214	59.0897	10.2291	NO	YES	YES	YES	Exposed	Beach Seine Station SK
215	59.0972	10.2293	NO	NO	NO	YES	Exposed	Beach Seine Station SK
216	59.0861	10.2585	NO	NO	NO	YES	Exposed	Beach Seine Station SK
217	59.0964	10.2508	NO	YES	YES	YES	Exposed	Beach Seine Station SK
218	59.0848	10.2576	NO	YES	YES	YES	Exposed	Beach Seine Station SK
219	59.0787	10.2605	NO	YES	YES	YES	Exposed	Beach Seine Station SK
223	59.0995	10.2322	NO	YES	YES	YES	Exposed	Beach Seine Station SK
231	59.1593	10.3758	YES	YES	YES	YES	Exposed	Beach Seine Station SK
232	59.1648	10.3765	YES	YES	YES	YES	Exposed	Beach Seine Station SK
233	59.1744	10.3923	NO	YES	YES	YES	Exposed	Beach Seine Station SK
234	59.1651	10.4387	NO	YES	YES	YES	Exposed	Beach Seine Station SK
235	59.1661	10.4393	NO	YES	YES	YES	Exposed	Beach Seine Station SK
236	59.1705	10.4457	NO	NO	NO	YES	Exposed	Beach Seine Station SK
237	59.17	10.4495	NO	YES	YES	YES	Exposed	Beach Seine Station SK
238	59.1712	10.451	YES	YES	YES	YES	Exposed	Beach Seine Station SK
250	59.5313	10.2687	NO	NO	NO	YES	Exposed	Beach Seine Station SK
251	59.534	10.26	NO	YES	YES	YES	Exposed	Beach Seine Station SK
252	59.5345	10.2597	NO	YES	YES	YES	Exposed	Beach Seine Station SK
253	59.5465	10.2501	NO	YES	YES	YES	Exposed	Beach Seine Station SK
254	59.5558	10.2416	NO	YES	YES	YES	Exposed	Beach Seine Station SK
255	59.5323	10.3088	NO	YES	YES	YES	Exposed	Beach Seine Station SK
256	59.5174	10.3238	NO	YES	YES	YES	Exposed	Beach Seine Station SK
257	59.5223	10.3352	NO	YES	YES	YES	Exposed	Beach Seine Station SK
258	59.5226	10.3378	NO	NO	NO	YES	Exposed	Beach Seine Station SK
259	59.5315	10.3706	NO	NO	NO	YES	Exposed	Beach Seine Station SK
260	59.5314	10.3713	NO	NO	NO	YES	Exposed	Beach Seine Station SK
261	59.5335	10.308	NO	YES	YES	YES	Exposed	Beach Seine Station SK
271	59.7109	10.5547	NO	YES	YES	YES	Exposed	Beach Seine Station SK
272	59.7643	10.5122	NO	YES	YES	YES	Exposed	Beach Seine Station SK
273	59.7618	10.5021	NO	NO	NO	YES	Exposed	Beach Seine Station SK
274	59.7613	10.5017	NO	YES	YES	YES	Exposed	Beach Seine Station SK
276	59.8851	10.5859	NO	YES	YES	YES	Exposed	Beach Seine Station SK
277	59.8914	10.6356	NO	YES	YES	YES	Exposed	Beach Seine Station SK
291	59.8025	10.4998	NO	YES	YES	YES	Exposed	Beach Seine Station SK
292	59.8038	10.4948	NO	YES	YES	YES	Exposed	Beach Seine Station SK
293	59.8055	10.4972	NO	YES	YES	YES	Exposed	Beach Seine Station SK
294	59.8555	10.5538	NO	YES	YES	YES	Exposed	Beach Seine Station SK
295	59.8608	10.5534	NO	YES	YES	YES	Exposed	Beach Seine Station SK
296	59.8614	10.5659	NO	YES	YES	YES	Exposed	Beach Seine Station SK
309	59.8895	10.5893	NO	NO	NO	YES	Exposed	Beach Seine Station SK
321	59.702	10.6321	NO	YES	YES	YES	Sheltered	Beach Seine Station SK
322	59.6994	10.6281	NO	YES	YES	YES	Sheltered	Beach Seine Station SK
323	59.6939	10.6265	NO	YES	YES	YES	Sheltered	Beach Seine Station SK
324	59.6847	10.6232	NO	NO	NO	YES	Exposed	Beach Seine Station SK
326	59.6384	10.64	NO	YES	YES	YES	Exposed	Beach Seine Station SK
327	59.6368	10.6426	NO	YES	YES	YES	Exposed	Beach Seine Station SK
341	59.1754	10.817	NO	YES	YES	YES	Exposed	Beach Seine Station SK
342	59.1748	10.8174	NO	YES	YES	YES	Exposed	Beach Seine Station SK
343	59.1726	10.8282	NO	YES	YES	YES	Exposed	Beach Seine Station SK
344	59.1655	10.8328	NO	YES	YES	YES	Exposed	Beach Seine Station SK
345	59.1657	10.8362	NO	YES	YES	YES	Exposed	Beach Seine Station SK
346	59.1044	10.8402	NO	NO	NO	YES	Exposed	Beach Seine Station SK
347	59.1052	10.8372	NO	YES	YES	YES	Exposed	Beach Seine Station SK
348	59.1048	10.8376	NO	YES	YES	YES	Exposed	Beach Seine Station SK
349	59.1047	10.8359	YES	YES	YES	YES	Exposed	Beach Seine Station SK
363	59.7764	10.7113	NO	YES	YES	YES	Sheltered	Beach Seine Station SK
364	59.7776	10.7097	NO	YES	YES	YES	Sheltered	Beach Seine Station SK
366	59.7523	10.7151	NO	YES	YES	YES	Sheltered	Beach Seine Station SK
367	59.7656	10.7124	YES	YES	YES	YES	Sheltered	Beach Seine Station SK
368	59.8521	10.6873	NO	YES	YES	YES	Exposed	Beach Seine Station SK
369	59.8876	10.732	NO	YES	YES	YES	Exposed	Beach Seine Station SK
441	58.1997	8.28268	NO	YES	NO	NO	Sheltered	Beach Seine Station SK
442	59.0023	11.032	NO	YES	YES	YES	Exposed	Beach Seine Station SK
444	59.0295	11.0575	NO	YES	YES	YES	Exposed	Beach Seine Station SK
446	59.2528	10.7041	NO	YES	YES	YES	Exposed	Beach Seine Station SK
447	59.2641	10.7306	YES	YES	YES	YES	Exposed	Beach Seine Station SK
448	59.2651	10.7349	NO	YES	YES	YES	Exposed	Beach Seine Station SK
449	59.2657	10.7365	YES	YES	YES	YES	Exposed	Beach Seine Station SK
450	59.282	10.7327	NO	YES	YES	YES	Exposed	Beach Seine Station SK
1001	58.0148	7.43944	NO	NO	NO	YES	NA	Extra point for oceanographic model
1002	58.0146	7.41542	NO	NO	NO	YES	NA	Extra point for oceanographic model
1003	58.0409	7.13092	NO	NO	NO	YES	NA	Extra point for oceanographic model
1004	58.0198	7.11275	NO	NO	NO	YES	NA	Extra point for oceanographic model
1005	58.0796	6.85954	NO	NO	NO	YES	NA	Extra point for oceanographic model
1006	58.0845	6.60372	NO	NO	NO	YES	NA	Extra point for oceanographic model
1007	58.265	6.44213	NO	NO	NO	YES	NA	Extra point for oceanographic model
1008	58.3775	6.05605	NO	NO	NO	YES	NA	Extra point for oceanographic model
1009	58.4206	6.01434	YES	NO	NO	YES	NA	EGE - extra sampling site WC
1010	58.4526	5.91671	NO	NO	NO	YES	NA	Extra point for oceanographic model
1011	58.4821	5.82511	NO	NO	NO	YES	NA	Extra point for oceanographic model
1012	58.5356	5.69889	NO	NO	NO	YES	NA	East of strech of sandy area; Extra point for oceanographic model
1013	58.6927	5.54532	NO	NO	NO	YES	NA	West of strech of sandy area - Extra point for oceanographic model
1014	58.7144	5.51873	NO	NO	NO	YES	NA	Extra point for oceanographic model
1015	58.7539	5.48974	NO	NO	NO	YES	NA	Extra point for oceanographic model
1016	58.8474	5.555	NO	NO	NO	YES	NA	Extra point for oceanographic model
1017	58.8708	5.5651	NO	NO	NO	YES	NA	Extra point for oceanographic model
1018	58.9226	5.51828	NO	NO	NO	YES	NA	Extra point for oceanographic model
1019	58.9846	5.60166	NO	NO	NO	YES	NA	Extra point for oceanographic model
1020	59.0218	5.58528	NO	NO	NO	YES	NA	Extra point for oceanographic model
1021	59.0093	5.73357	NO	NO	NO	YES	NA	Extra point for oceanographic model
1022	59.1234	5.71143	YES	NO	NO	YES	NA	STA - extra sampling site WC
1023	59.1261	5.59157	NO	NO	NO	YES	NA	Extra point for oceanographic model
1024	59.1857	5.47248	NO	NO	NO	YES	NA	Extra point for oceanographic model
1025	59.245	5.18826	NO	NO	NO	YES	NA	Extra point for oceanographic model
HAH	59.1394	10.4339	YES	NO	NO	NO	Exposed	Extra sampling site in SK
MAN	60.6468	5.11051	YES	NO	NO	NO	NA	Extra sampling site in WC
ALE	62.3378	6.58149	YES	NO	NO	NO	NA	Extra sampling site in WC
